# Complete sequencing of a cynomolgus macaque major histocompatibility complex haplotype

**DOI:** 10.1101/2022.10.24.513544

**Authors:** Julie A. Karl, Trent M. Prall, Hailey E. Bussan, Joshua M. Varghese, Aparna Pal, Roger W. Wiseman, David H. O’Connor

**Author notes:** These authors contributed equally to this work (Julie A. Karl, Trent M. Prall). Corresponding author: David H. O’Connor.

## Abstract

Macaques provide the most widely used nonhuman primate models for studying immunology and pathogenesis of human diseases. While the macaque major histocompatibility complex (MHC) region shares most features with the human leukocyte antigen (HLA) region, macaques have an expanded repertoire of MHC class I genes. Although a chimera of two rhesus macaque MHC haplotypes was first published in 2004, the structural diversity of MHC genomic organization in macaques remains poorly understood due to a lack of adequate genomic reference sequences. We used ultra-long Oxford Nanopore and high-accuracy PacBio HiFi sequences to fully assemble the ∼5.2 Mb M3 haplotype of an MHC-homozygous, Mauritian-origin cynomolgus macaque (*Macaca fascicularis*). The MHC homozygosity allowed us to assemble a single MHC haplotype unambiguously and avoid chimeric assemblies that hampered previous efforts to characterize this exceptionally complex genomic region in macaques. The high quality of this new assembly is exemplified by the identification of an extended cluster of six *Mafa-AG* genes that contains a recent duplication with a remarkably similar ∼48.5 kb block of sequence. The MHC class II region of this M3 haplotype is similar to the previously sequenced rhesus macaque haplotype and HLA class II haplotypes. The MHC class I region, in contrast, contains 13 *MHC-B* genes, four *MHC-A* genes, and three *MHC-E* genes (versus 19 *MHC-B*, two *MHC-A*, and one *MHC-E* in the previously sequenced haplotype). These results provide an unambiguously assembled single contiguous cynomolgus macaque MHC haplotype with fully curated gene annotations that will inform infectious disease and transplantation research.
