## Supplemental Table S2 for "Complete sequencing of a cynomolgus macaque major histocompatibility complex haplotype"

### Sheet: Supplemental_Table_S2
Supplemental Table S2: Classical and nonclassical MHC class I and class II genes and pseudogenes.
Allele name	GenBank accession number	IPD-MHC NHP number	Category	Total # of IPD Mafa alleles	Full-length genomic IPD Mafa alleles	Total # of IPD Mamu alleles	Full-length genomic IPD Mamu alleles
Mafa-A1*063:02:01:01	MW679597	NHP01728	classical class I	8	2	3	0
Mafa-A2*05:11:01:01	MW679598	NHP01789	classical class I	95	38	85	39
Mafa-A4*01:01:01:01	MW679596	NHP01733	classical class I	16	7	6	4
Mafa-A_pseudo	MW679595	n/a	classical class I	-	-	-	-
Mafa-B*011:01:01:01	MW679608	NHP01648	classical class I	9	2	4	0
Mafa-B*070:02:01:01	MW679605	NHP03826	classical class I	22	15	17	15
Mafa-B*075:01:01:01	MW679606	NHP01649	classical class I	6	2	5	2
Mafa-B*079:01:01:01	MW679613	NHP02349	classical class I	22	14	11	10
Mafa-B*098:05:01:01	MW679602	NHP03831	classical class I	36	18	31	24
Mafa-B*109:02:01:01	MW679607	NHP03364	classical class I	36	29	31	30
Mafa-B*207:01:01:01N	MW679609	NHP11297	classical class I	3	3	0	0
Mafa-B02Ps*01:03:01:01	MW679603	NHP11199	classical class I	18	17	25	24
Mafa-B11L*01:06:01:01N	MW679610	NHP11298	classical class I	8	3	13	5
Mafa-B17*01:05:01:01	MW679612	NHP11301	classical class I	7	3	27	2
Mafa-B19Ps*01:01:01:01	MW679614	NHP11300	classical class I	1	0	0	0
Mafa-B22*01:01:01:01N	MW679611	NHP11299	classical class I	3	3	2	2
Mafa-I*01:10:01:02	MW679604	NHP10523	classical class I	131	63	111	68
Mafa-DPA1*13:01:01:01	MW679627	NHP01614	classical class II	3	1	0	0
Mafa-DPA3	MW679630	n/a	classical class II	-	-	-	-
Mafa-DPB1*09:02:01:01	MW679628	NHP01334	classical class II	8	1	0	0
Mafa-DPB2*01:01:01:01N	MW679629	NHP11245	classical class II	1	1	3	0
Mafa-DQA1*05:03:01:01	MW679620	NHP01182	classical class II	24	1	7	0
Mafa-DQB1*16:01:01:01	MW679622	NHP00294	classical class II	3	1	3	0
Mafa-DQB1-AS1	MW679621	n/a	classical class II	-	-	-	-
Mafa-DRA*01:02:01:01	MW679615	NHP01571	classical class II	52	12	34	18
Mafa-DRB*W049:01:01:01	MW679617	NHP01305	classical class II	3	1	0	0
Mafa-DRB1*10:02:01:01	MW679619	NHP00318	classical class II	16	1	17	1
Mafa-DRB6*01:09:01:01	MW679618	NHP02010	classical class II	39	1	28	0
Mafa-DRB9*01:01	MW679616	NHP11272	classical class II	1	1	0	0
Mafa-AG1*05:09:02:01	MW679589	NHP11195	nonclassical class I	56	48	35	34
Mafa-AG2*01:05:01:01	MW679593	NHP11159	nonclassical class I	23	21	13	12
Mafa-AG3*03:03:02:01	MW679587	NHP11257	nonclassical class I	13	10	7	5
Mafa-AG5*06:04:01:01	MW679585	NHP11186	nonclassical class I	25	23	0	0	*Mafa/Mamu-AG5*07 lineages have 30 & 20 alleles, respectively
Mafa-AG6*04:05:03:03	ON736434	pending	nonclassical class I	40	23	13	13
Mafa-AG6*04:08:01:01	ON736435	pending	nonclassical class I	"	"	"	"
Mafa-E*02:03:02:01	MW679601	NHP09565	nonclassical class I	18	6	32	0
Mafa-E*02:15:01:01	MW679600	NHP11222	nonclassical class I	"	"	"	"
Mafa-E*02:16:01:01N	MW679599	NHP11255	nonclassical class I	"	"	"	"
Mafa-F*02:23:01:01	MW679584	NHP11198	nonclassical class I	34	1	24	0
Mafa-G*02:10:01:01	MW679586	NHP11233	nonclassical class I	14	6	9	5
Mafa-G*02:11:01:01	MW679588	NHP11240	nonclassical class I	-	-	-	-
Mafa-G*02:12:01:01	MW679594	NHP11271	nonclassical class I	-	-	-	-
Mafa-G_pseudo1	MW679590	n/a	nonclassical class I	-	-	-	-
Mafa-G_pseudo2	MW679592	n/a	nonclassical class I	-	-	-	-
Mafa-DMA*02:04:01:01	MW679625	NHP04720	nonclassical class II	11	1	6	0
Mafa-DMB*03:02:01:01	MW679624	NHP04728	nonclassical class II	7	1	4	0
Mafa-DOA*01:06:01:01	MW679626	NHP11197	nonclassical class II	16	1	0	0
Mafa-DOB*01:04:03:01	MW679623	NHP11196	nonclassical class II	17	1	0	0
Mafa-J*02:01:01:01	MW679631	NHP11273	pseudogene	23	23	14	14
Mafa-K*01:01	MW679632	NHP11274	pseudogene	4	2	3	3
Mafa-K*01:02	MW679633	NHP11275	pseudogene	"	"	"	"
Mafa-L*01:01	MW679634	NHP11276	pseudogene	1	1	0	0
Mafa-N*01:01	MW679635	NHP11277	pseudogene	1	1	0	0
Mafa-S*01:01	MW679636	NHP11278	pseudogene	5	5	0	0
Mafa-S*01:02	MW679637	NHP11279	pseudogene	"	"	"	"
Mafa-S*01:03	MW679638	NHP11280	pseudogene	"	"	"	"
Mafa-S*01:04	MW679639	NHP11281	pseudogene	"	"	"	"
Mafa-S*01:05	MW679640	NHP11282	pseudogene	"	"	"	"
Mafa-V*01:01	MW679641	NHP11283	pseudogene	4	4	0	0
Mafa-V*01:02	MW679642	NHP11284	pseudogene	"	"	"	"
Mafa-V*01:03	MW679643	NHP11285	pseudogene	"	"	"	"
Mafa-V*01:04	MW679644	NHP11286	pseudogene	"	"	"	"
Mafa-W*01:01	MW679645	NHP11287	pseudogene	12	12	0	0
Mafa-W*01:02	MW679646	NHP11291	pseudogene	"	"	"	"
Mafa-W*01:04	MW679648	NHP11288	pseudogene	"	"	"	"
Mafa-W*01:05	MW679649	NHP11293	pseudogene	"	"	"	"
Mafa-W*01:06	MW679650	NHP11294	pseudogene	"	"	"	"
Mafa-W*01:07	MW679651	NHP11289	pseudogene	"	"	"	"
Mafa-W*01:08	MW679652	NHP11295	pseudogene	"	"	"	"
Mafa-W*01:09	MW679653	NHP11290	pseudogene	"	"	"	"
Mafa-W*01:10	MW679654	NHP11296	pseudogene	"	"	"	"
Mafa-W*01:11	ON736436	pending	pseudogene	"	"	"	"
Mafa-W*01:12	ON736437	pending	pseudogene	"	"	"	"
Mafa-X	MW679655	n/a	pseudogene	-	-	-	-
Mafa-Z	MW679656	n/a	pseudogene	-	-	-	-
