## Supplemental Table S3 for "Complete sequencing of a cynomolgus macaque major histocompatibility complex haplotype"

### Sheet: Supplemental_Table_S3
Supplemental Table S3: Fastq statistics for Oxford Nanopore and PacBio HiFi sequencing data.
Oxford Nanopore	MHC Region Metrics	Whole Genome Metrics
Minimum Sequence Length	Number of Sequences	Number of Sequences
All	22809	14624422
5 kb	11970	7062450
10 kb	7720	4501869
25 kb	3239	1830612
50 kb	1213	700668
100 kb	328	197078
250 kb	32	15999
500 kb	2	457
1 Mb	0	2
PacBio HiFi	MHC Region Metrics	Whole Genome Metrics
Minimum Sequence Length	Number of Sequences	Number of Sequences
All	9215	5358664
2.5 kb	9211	5355054
5 kb	8996	5209365
10 kb	7441	4260173
25 kb	848	464269
50 kb	0	1
